# From Discovery Proteomics to Process-Informed Monitoring in Biomanufacturing Chassis Development

**DOI:** 10.64898/2025.12.18.695173

**Authors:** Matthew R. Russell, Philip J. Brownridge, Joseph Windo, Nigel S. Scrutton, Claire E. Eyers, Perdita Barran

## Abstract

Gaining control of existing biomanufacturing chassis organisms, such as *Escherichia coli K12*, and novel isolates, such as the salt tolerant *Halomonas bluephagenesis sp TD01* studied here may be facilitated by the investigation and monitoring of their metabolic and regulatory processes, particularly through proteomics. Here we consider the performance of a range of typically available proteomics platforms across a range of price points to map chassis organisms’ metabolic pathways. A set of model bacterial samples was prepared from *E. coli* and *H. bluephagenesis sp. TD01* in 1:1, 1:2 and 2:1 ratios and analyzed using five LC-MS systems. Of the 8,222 proteins identified across all samples analysed (4,401 proteins from *E. coli*; 3,821 from *Halomonas sp. TD01*), the TimsTOF and Exploris were able to achieve extensive proteome coverage quantifying 5.5k and 5k proteins respectively, with the ZenoTOF, Waters MRT and the legacy Waters Vion respectively quantifying 3.5k, 1.3k, and ∼850 proteins at 1% FDR. Proteins comprising core metabolic pathways critical to biomanufacturing in these chassis’ organisms can be quantified with all instruments. We characterize metabolic adaptation in *H. bluephagenesis* by showing that replacement of glucose with a carboxylic acid feed stock directs carbon flux towards potential butane precursors as well as how the acquired data permits monitoring of the cobalamin (vitamin B_12_) production pathway.

**TOC Graphic:** 
