## Supplementary data set 2 for "From Discovery Proteomics to Process-Informed Monitoring in Biomanufacturing Chassis Development"

Peptide source (standard )		PeptideSequence
Biognosys standards		LGGNEQVTR
Biognosys standards		GAGSSEPVTGLDAK
Biognosys standards		VEATFGVDESNAK
Biognosys standards		YILAGVENSK
Biognosys standards		TPVISGGPYEYR
Biognosys standards		TPVITGAPYEYR
Biognosys standards		DGLDAASYYAPVR
Biognosys standards		ADVTPADFSEWSK
Biognosys standards		GTFIIDPGGVIR
Biognosys standards		GTFIIDPAAVIR
Biognosys standards		LFLQFGAQGSPFLK
Peptide from Chassis protien	Protein Accession	PeptideSequence
Precorrin-3B		IGIAIDTGK
Precorrin-3B		SVEGGLIVR
Precorrin-3B		VVGLPFGR
Precorrin-3B		GGDTLPAVDGLIR
Precorrin-3B		FDVIVNGR
5,6-dimethylbenzimidazole		SQFLPDPIAPEILAR
Glutamyl-tRNA		QANGLGGELER
Glutamyl-tRNA		LFQHTFAVAK
Glutamyl-tRNA		ALLIGAGETIELVAR
Glutamyl-tRNA		LAHQLANR
Precorrin-2		LVSDEVLALIGPQAAR
Precorrin-2		GGDPFIFGR
FMN		TGANVER
FMN		LSVEAILK
FMN		EDTYR
Uroporphyrinogen-III		LSLPLSGECR
Uroporphyrinogen-III		LVGDDVLGLIPPGTER
Uroporphyrinogen-III		GGDPGVFGR
Uroporphyrinogen-III		FITAQLCR
Uroporphyrinogen-III		EGGTPDWTNLAR
Precorrin-2		YNELLSAFYER
Precorrin-2		IAQTDALVVMK
Precorrin-3B		TLVIVGSQQTR
Precorrin-3B		SGVPLVYTPR
Precorrin-6Y		LGWPLER
Precorrin-6Y		DGAAVTELAALVTR
Precorrin-6Y		SNANNLGVDWLEVK
Precorrin-6Y		ASYPIVQWR
Precorrin-4		NETLANFAR
Precorrin-4		ASWPDER
Precorrin-6A		LLEAPVTSK
Precorrin-6A		IVEFDLPSR
Nicotinate-nucleotide--dimethylbenzimidazole		LGEGSGAALAFPLLR
Cob(I)yrinic		DIEAAEAAWAVAK
Hydroxymethylbilane		ILDTPLSK
Hydroxymethylbilane		ANETIWLR
Hydroxymethylbilane		GLVGNPEGTEVLR
6,7-dimethyl-8-ribityllumazine		AYEAFITEVER
Riboflavin		LYQDFWLHK
Riboflavin		VWALVVSLHK
Adenosylcobinamide		DSLLWILDSEGK
Adenosylcobinamide		FSDTPDPIQAR
Adenosylcobinamide		QGLQPLSR
Adenosylcobinamide		EISLLSQGLNR
Adenosylcobinamide		LEEGFSQLSR
Adenosylcobinamide		TGTPIGIYTK
Adenosylcobinamide		SGVAGSGGLGLAIVR
Riboflavin		EFFAGDQAPPR
Riboflavin		EFIDQVLIK
Riboflavin		HLVVGDDFR
Riboflavin		TLLASGNFDVAAR
Riboflavin		GVFAVVAELANGQR
Riboflavin		LTVYPCAR
Riboflavin		FDDFDALK
Adenosylcobinamide-phosphate		SQVAEQR
Adenosylcobalamin/		LLANPPGK
Threonine		YPSPDYAAAR
Threonine		ALLLAPSFGEYAR
Threonine		FYTLPGLR
3,4-dihydroxy-2-butanone-4-phosphate		DNGSGFGTK
3,4-dihydroxy-2-butanone-4-phosphate		IGTIADLIHYR
3,4-dihydroxy-2-butanone-4-phosphate		VHLADTLR
3,4-dihydroxy-2-butanone-4-phosphate		DQLDIFLDR
Porphobilinogen		EAVASMPGVER
Porphobilinogen		LSIDLLIEQAR
Porphobilinogen		DAVGSAANLGK
Uroporphyrinogen-III		ATASVLFEQLGVR
Uroporphyrinogen-III		VLLVAGEGGR
Uroporphyrinogen-III		SLLAETLSAR
Uroporphyrinogen-III		VASGATPAALAAALGR
Precorrin-8X		FSAEEETVAVR
Precorrin-8X		EALLANPALPSCIVR
Glutamyl-tRNA		GEEWINSAPK
Glutamyl-tRNA		VSLGGPVFDLEK
Glutamyl-tRNA		LLQFLVWR
Glutamyl-tRNA		FEAVPAWSK
Adenosylcobinamide-phosphate		LDDMANWLPAR
Hydrogenobyrinic		DPDLALPER
Hydrogenobyrinic		FFSPLTDSR
Hydrogenobyrinic		LAIEAFYR
Cobaltochelatase		LGEAYPSVR
Cobaltochelatase		LDTLPTGR
Cobaltochelatase		SIPSPAAWTLGEK
Cobaltochelatase		DAFPNVIR
